# Non-serotype 2 isolates from healthy pigs are a potential zoonotic reservoir of *Streptococcus suis* genetic diversity and antimicrobial resistance

**DOI:** 10.1101/2021.06.17.447897

**Authors:** Nattinee Kittiwan, Jessica K. Calland, Evangelos Mourkas, Matthew D. Hitchings, Susan Murray, Pakpoom Tadee, Pacharaporn Tadee, Kwanjit Duangsonk, Guillaume Méric, Samuel K. Sheppard, Prapas Patchanee, Ben Pascoe

**Affiliations:** Department of Food Animal Clinics, Faculty of Veterinary Medicine, Chiang Mai University, Chiang Mai, 50100, Thailand; Integrative Research Centre for Veterinary Preventive Medicine, Faculty of Veterinary Medicine, Chiang Mai University, Chiang Mai, 50100, Thailand; Veterinary Research and development center (Upper Northern region), Hang Chat, Lampang, 52190, Thailand; The Milner Centre for Evolution, Department of Biology and Biochemistry, University of Bath, UK; Swansea University Medical School, Swansea University, Singleton Park, Swansea, UK; Faculty of Animal Science and Technology, Maejo University, Chiang Mai, 50290, Thailand; Department of Microbiology, Faculty of Medicine, Chiang Mai University, Chiang Mai, 50200, Thailand; Faculty of Allied Medical Science, Chiang Mai University, Chiang Mai, 50200, Thailand; Department of Zoology, University of Oxford, South Parks Road, Oxford, OX1 3PS, UK

**Keywords:** *Streptococcus suis*, antimicrobial resistance, zoonosis, horizontal gene transfer, mobile elements, one health, gene pool transmission, meningitis

## Abstract

*Streptococcus suis* is a leading cause of bacterial meningitis in SE Asia, with frequent zoonotic transfer to humans associated with close contact with pigs. A small number of invasive lineages are responsible for endemic infection in the swine industry causing considerable global economic losses. A lack of surveillance and a rising trend in clinical treatment failure has raised concerns of growing antimicrobial resistance (AMR) among invasive *S. suis*. The source-sink dynamics between healthy and disease isolates is poorly understood and, in this study, we sample and sequence a collection of isolates predominantly from healthy pigs in Chiang Mai province, Northern Thailand. Pangenome comparisons with a selection of invasive serotype 2 isolates identified increased genetic diversity and more frequent AMR carriage in isolates from healthy pigs. Multiple antimicrobial resistance genes were identified conferring resistance to aminoglycosides, lincosamides, tetracycline and macrolides. All isolates were non-susceptinle to three or more different antimicrobial classes, and 75% of non-serotype 2 isolates were non-susceptible to 6 or more classes (compared to 37.5% of serotype 2 isolates). Antimicrobial resistance genes were found on integrative and conjugative elements (ICE) previously observed in other species, suggesting mobile gene pool which can be accessed by invasive disease isolates.

**Significance statement:** The zoonotic pathogen *Streptococcus suis* causes respiratory disease in pigs and is among the most common causative agents of human clinical bacterial meningitis in SE Asia. We collected isolates from farmed healthy pigs in Northern Thailand, representing a source population from which invasive isolates have recently emerged – linked to the pork production industry. Pangenome characterisation of the isolates revealed a reservoir of genetic diversity and antimicrobial resistance suggesting that One Health approaches may be beneficial in tackling the increase in antimicrobial resistance.
