## Supplementary tables for "Non-serotype 2 isolates from healthy pigs are a potential zoonotic reservoir of *Streptococcus suis* genetic diversity and antimicrobial resistance": TableS1_PCRprimers.xlsx

### Sheet: Sheet1
Table S1: Primers used for species and serotype identification.
	Gene	Sequence (5’-3’)	Detected gene	size (bp)
	16s-195(s)	CAG TAT TTA CCG CAT GGT AGA TAT	16S rRNA	294
	16as-489(as2)	GTA AGA TAC CGT CAA GTG AGA A
	cps1(F)	GGC GGT CTA GCA GAT GCT CG	type 1 or 14 CPS gene	441
	cps1(R)	GCG AAC TGT TAG CAA TGA C
	cps2(F)	CAA ACG CAA GGA ATT ACG GTA TC	type 2 or ½ CPS gene	236
	cps2(R)	CAT TTC TAA GTC TCG CAC C
	cps7(F)	GAA TCA ATC CAG TCA GTG TTG G	type 7 CPS gene	541
	cps7(R)	CTA ATT CGA TAC GAA GCT AAA C
	cps9(F)	GGC TAC ATA TAA TGG AAG CCC	type 9 CPS gene	388
	cps9(R)	CCG AAG TAT CTG GGC TAC TG
