## Supplementary tables for "Non-serotype 2 isolates from healthy pigs are a potential zoonotic reservoir of *Streptococcus suis* genetic diversity and antimicrobial resistance": TableS2_GenomeStats.xlsx

### Sheet: Table S2
Table S2: Summary of isolate genome statistics
	id	identifier	isolate	Serotype	Host	status	Contigs	Total length	Genes*	Min	Max	Mean	StdDev	N50 contig number	N50 contig length (L50)	N90 contig number	N90 contig length (L90)	N95 contig number	N95 contig length (L95)	%GC	BioProject	Accession
	8789_SUI_1	8789	FH1	Non-serotype 2	Pig	Healthy	135	2085075	2032	128	102331	15445	21018	18	33185	55	12226	67	5598	41.4	PRJNA418954	tbc
	8790_SUI_2	8790	FH2	Non-serotype 2	Pig	Healthy	81	2089360	2055	180	175841	25795	36714	10	73949	33	18419	40	11601	41.3	PRJNA418954	tbc
	8797_SUI_4_1	8797	FH4-1	Non-serotype 2	Pig	Healthy	116	2187298	2064	212	135470	18857	27527	14	54307	42	13402	53	7533	41.3	PRJNA418954	tbc
	8798_SUI_4_2	8798	FH4-2	Non-serotype 2	Pig	Healthy	108	2189283	2066	140	181160	20272	34908	10	61439	34	18512	43	10298	41.3	PRJNA418954	tbc
	8799_SUI_4_3	8799	FH4-3	Non-serotype 2	Pig	Healthy	83	2199945	2076	128	181160	26506	42945	9	88936	23	44333	26	27104	41.3	PRJNA418954	tbc
	8811_SUI_9_1	8811	FH9-1	Non-serotype 2	Pig	Healthy	102	2120240	1988	128	202275	20787	38503	9	84302	29	23850	34	17673	41.2	PRJNA418954	tbc
	8813_SUI_10	8813	FH10	Non-serotype 2	Pig	Healthy	99	2118585	2040	128	230813	21400	44372	7	92396	26	23924	31	19676	41.2	PRJNA418954	tbc
	8814_SUI_11	8814	FH11	Non-serotype 2	Pig	Healthy	95	2297608	2302	212	191568	24186	38570	10	77117	38	17239	47	7183	41.1	PRJNA418954	tbc
	8815_SUI_12	8815	FH12	Non-serotype 2	Pig	Healthy	78	2307461	2259	128	353869	29583	62257	5	166459	25	16908	34	9096	41.1	PRJNA418954	tbc
	8816_SUI_13	8816	FH13	Non-serotype 2	Pig	Healthy	107	2272552	2286	169	187486	21239	32460	13	58309	40	14054	51	5957	41.1	PRJNA418954	tbc
	8818_SUI_15	8818	FH15	Non-serotype 2	Pig	Healthy	50	2058118	1954	128	229931	41163	59036	6	135476	18	39792	21	19759	41.4	PRJNA418954	tbc
	8819_SUI_16	8819	FH16	Non-serotype 2	Pig	Healthy	145	2367645	2306	150	157038	16329	28128	14	54149	50	10530	63	6576	41.1	PRJNA418954	tbc
	8820_SUI_17	8820	FH17	Non-serotype 2	Pig	Healthy	118	2324393	2240	128	170366	19699	31395	13	56486	39	14516	50	7335	41	PRJNA418954	tbc
	8822_SUI_19	8822	FH19	Non-serotype 2	Pig	Healthy	103	2341275	2259	128	170752	22731	38929	10	88410	31	21406	38	10802	41	PRJNA418954	tbc
	8823_SUI_20	8823	FH20	Non-serotype 2	Pig	Healthy	166	2423153	2295	136	113100	14598	24403	16	53739	53	13374	64	8086	41.3	PRJNA418954	tbc
	8826_SUI_24	8826	FH24	Non-serotype 2	Pig	Healthy	209	2287321	2200	128	107105	10945	18120	20	32778	77	6131	103	3290	41.3	PRJNA418954	tbc
	8827_SUI_25	8827	FH25	Non-serotype 2	Pig	Healthy	304	2316239	2162	142	54974	7620	9894	41	19062	130	4531	163	2315	41.6	PRJNA418954	tbc
	8835_SUI_33	8835	FH33	Non-serotype 2	Pig	Healthy	88	2179529	2128	128	173310	24768	41371	9	88001	26	20039	34	9640	41.2	PRJNA418954	tbc
	8845_SUI_42	8845	FH42	Non-serotype 2	Pig	Healthy	150	2385331	2280	130	182056	15903	35867	9	84346	27	27147	34	8335	41	PRJNA418954	tbc
	8846_SUI_43	8846	FH43	Non-serotype 2	Pig	Healthy	125	2359673	2270	128	182056	18878	32937	11	58514	41	16765	49	10207	41	PRJNA418954	tbc
	8852_SUI_50	8852	FH50	Non-serotype 2	Pig	Healthy	204	2339088	2215	160	97893	11467	16617	24	26067	86	6894	109	3931	41.4	PRJNA418954	tbc
	8853_SUI_51	8853	FH51	Non-serotype 2	Pig	Healthy	164	2371815	2305	128	133835	14463	23526	16	48077	56	11799	68	7378	41.4	PRJNA418954	tbc
	8854_SUI_52	8854	FH52	Non-serotype 2	Pig	Healthy	94	2303212	2256	128	225560	24503	44366	9	101017	23	28450	28	20731	41.2	PRJNA418954	tbc
	8858_SUI_56	8858	FH56	Non-serotype 2	Pig	Healthy	197	2236452	2139	128	107078	11353	16788	22	28964	83	5606	110	2929	41.4	PRJNA418954	tbc
	8859_SUI_57	8859	FH57	Non-serotype 2	Pig	Healthy	1158	1975091	1668	134	13426	1706	1486	250	2427	814	775	958	594	42.6	PRJNA418954	tbc
	8860_SUI_H132_53	8860	H132-53	2	Human	Human disease	56	2117817	2128	137	367272	37819	65014	6	89933	22	29844	26	13264	41	PRJNA418954	tbc
	8861_SUI_H219_53	8861	H219-53	2	Human	Human disease	68	2050068	2012	128	306053	30149	46973	9	58114	30	23417	36	13031	41.2	PRJNA418954	tbc
	8862_SUI_T2NE	8862	DP-T2NE	2	Pig	Swine disease	67	2063346	2004	128	270605	30797	51035	7	81481	25	23981	32	12773	41.2	PRJNA418954	tbc
	8863_SUI_T2N	8863	DP-T2N	2	Pig	Swine disease	54	2064644	2010	128	306062	38235	55553	7	112475	21	30414	25	21386	41.1	PRJNA418954	tbc
	8864_SUI_THD10_6	8864	THD10-6	Non-serotype 2	Pig	Healthy	184	2354132	2268	231	167886	12795	22561	17	38988	69	7325	89	4213	41.1	PRJNA418954	tbc
	8865_SUI_TSK11_2	8865	TSK11-2	2	Pig	Healthy	101	2148353	2130	128	198578	21271	36806	10	62169	36	17908	43	12342	41.1	PRJNA418954	tbc
	8866_SUI_TSK16_2	8866	TSK16-2	2	Pig	Healthy	107	2143398	2119	139	248543	20032	37533	10	61577	38	14378	47	8994	41.1	PRJNA418954	tbc
	8867_SUI_TP12_2	8867	TP12-2	2	Pig	Healthy	62	2103116	2111	152	216289	33922	49341	8	89599	23	29844	28	13264	41.1	PRJNA418954	tbc
	8868_SUI_TP12_3	8868	TP12-3	2	Pig	Healthy	161	2084649	2077	128	92786	12949	17448	21	27654	74	7890	91	5093	41.2	PRJNA418954	tbc
	8869_SUI_T13_1N	8869	T13-1N	Non-serotype 2	Pig	Healthy	100	2238788	2191	128	197351	22388	45172	8	106331	22	22826	28	11641	41.3	PRJNA418954	tbc
	8871_SUI_TJ21_2S	8871	TJ21-2S	Non-serotype 2	Pig	Healthy	517	2260025	2069	154	35411	4372	5179	79	8917	279	2006	352	1155	41.5	PRJNA418954	tbc
		*number of genes identified by PROKKA
						Average	159.889	2.21567e+06	2137.89	142.722	179647	20692.4	34298.7	21.0278	66809.7	70.5	17790.4	86.5278	10021.8	41.2528
						Min	54	1975091	1668	128	13426	1706	1486	6	2427	21	775	25	594	41
						Max	1158	2423153	2305	231	367272	38235	65014	250	112475	814	30414	958	21386	42.6
						Healthy pig_ave	172.219	2.23338e+06	2150.31	144.281	163041	18997.7	31755.5	22.75	64473.3	76.25	16650	93.625	9385.28	41.2687
						Pig disease_ave	60.5	2063995	2007	128	288334	34516	53294	7	96978	23	27197.5	28.5	17079.5	41.15
						Human disease_ave	62	2.08394e+06	2070	132.5	336662	33984	55993.5	7.5	74023.5	26	26630.5	31	13147.5	41.1
						Serotype 2	84.5	2.09692e+06	2073.88	133.5	250774	28146.8	44962.9	9.75	72875.2	33.625	22209.5	41	12518.4	41.125
						Non-serotype 2	181.429	2.2496e+06	2156.18	145.357	159325	18562.5	31251.8	24.25	65076.7	81.0357	16527.8	99.5357	9308.43	41.2893
