## Supplementary tables for "Non-serotype 2 isolates from healthy pigs are a potential zoonotic reservoir of *Streptococcus suis* genetic diversity and antimicrobial resistance": TableS3_PIRATE.xlsx

### Sheet: Sheet1
Table S3: Summary of core and accessory genome characterisation with PIRATE
	# 5004 gene families in 36 genomes.
	# 400 contain greater than one allele at the thresholds analysed.
	# 186 contain fission/fusion events.
	# 41 contain duplication/loss.
	%isolates	#clusters	>1 allele	fission/fusion	multicopy
	0-10%	1915	83	7	0
	10-25%	919	121	34	11
	25-50%	421	87	33	11
	50-75%	211	38	28	5
	75-90%	103	13	9	3
	90-95%	87	8	11	5
	95-100%	1348	50	64	6
		core	1348	0.269384
		accessory	3656	0.730616
		total	5004
