## Supplementary tables for "Non-serotype 2 isolates from healthy pigs are a potential zoonotic reservoir of *Streptococcus suis* genetic diversity and antimicrobial resistance": TableS4_Virulence_genes.xlsx

### Sheet: vfdb
Table S4: Summary of virulence genes identified by comparison with the VfDB database.
	#FILE	SEQUENCE	START	END	STRAND	GENE	COVERAGE	COVERAGE_MAP	GAPS	%COVERAGE	%IDENTITY	DATABASE	ACCESSION	PRODUCT
	8789_SUI_1	2044905	12605	13054	+	cpsF	1-450/450	========/======	2/2	99.78	75.39	vfdb	NP_688179	(cpsF) polysaccharide biosynthesis protein CpsF [Capsule (VF0274)] [Streptococcus agalactiae 2603V/R]
	8789_SUI_1	2044911	16164	16313	-	cpsB	652-801/801	............===	0/0	18.73	77.33	vfdb	NP_816140	(cpsB) phosphatidate cytidylyltransferase [Capsule (VF0361)] [Enterococcus faecalis V583]
	8789_SUI_1	2044961	67554	68429	+	hasC	1-876/915	===============	0/0	95.74	78.54	vfdb	NP_270109	(hasC) UDP-glucose pyrophosphorylase [Hyaluronic acid capsule (VF0244)] [Streptococcus pyogenes M1 GAS]
	8790_SUI_2	2045000	30625	30774	-	cpsB	652-801/801	............===	0/0	18.73	77.33	vfdb	NP_816140	(cpsB) phosphatidate cytidylyltransferase [Capsule (VF0361)] [Enterococcus faecalis V583]
	8790_SUI_2	2045003	91232	92107	+	hasC	1-876/915	===============	0/0	95.74	78.54	vfdb	NP_270109	(hasC) UDP-glucose pyrophosphorylase [Hyaluronic acid capsule (VF0244)] [Streptococcus pyogenes M1 GAS]
	8790_SUI_2	2045041	1048	1497	+	cpsF	1-450/450	========/======	2/2	99.78	75.39	vfdb	NP_688179	(cpsF) polysaccharide biosynthesis protein CpsF [Capsule (VF0274)] [Streptococcus agalactiae 2603V/R]
	8797_SUI_4_1	2806014	77274	77423	-	cpsB	652-801/801	............===	0/0	18.73	78.67	vfdb	NP_816140	(cpsB) phosphatidate cytidylyltransferase [Capsule (VF0361)] [Enterococcus faecalis V583]
	8797_SUI_4_1	2806054	1099	1968	+	hasC	7-876/915	===============	0/0	95.08	78.16	vfdb	NP_270109	(hasC) UDP-glucose pyrophosphorylase [Hyaluronic acid capsule (VF0244)] [Streptococcus pyogenes M1 GAS]
	8798_SUI_4_2	2806159	73758	74627	-	hasC	7-876/915	===============	0/0	95.08	78.16	vfdb	NP_270109	(hasC) UDP-glucose pyrophosphorylase [Hyaluronic acid capsule (VF0244)] [Streptococcus pyogenes M1 GAS]
	8798_SUI_4_2	2806164	31711	31860	+	cpsB	652-801/801	............===	0/0	18.73	78.67	vfdb	NP_816140	(cpsB) phosphatidate cytidylyltransferase [Capsule (VF0361)] [Enterococcus faecalis V583]
	8799_SUI_4_3	2806259	1129	1998	+	hasC	7-876/915	===============	0/0	95.08	78.16	vfdb	NP_270109	(hasC) UDP-glucose pyrophosphorylase [Hyaluronic acid capsule (VF0244)] [Streptococcus pyogenes M1 GAS]
	8799_SUI_4_3	2806295	31958	32107	+	cpsB	652-801/801	............===	0/0	18.73	78.67	vfdb	NP_816140	(cpsB) phosphatidate cytidylyltransferase [Capsule (VF0361)] [Enterococcus faecalis V583]
	8811_SUI_9_1	2808524	19352	19801	-	cpsF	1-450/450	========/======	2/2	99.78	75.39	vfdb	NP_688179	(cpsF) polysaccharide biosynthesis protein CpsF [Capsule (VF0274)] [Streptococcus agalactiae 2603V/R]
	8811_SUI_9_1	2808545	5292	6161	-	hasC	7-876/915	===============	0/0	95.08	78.28	vfdb	NP_270109	(hasC) UDP-glucose pyrophosphorylase [Hyaluronic acid capsule (VF0244)] [Streptococcus pyogenes M1 GAS]
	8811_SUI_9_1	2808582	35768	35917	+	cpsB	652-801/801	............===	0/0	18.73	78.67	vfdb	NP_816140	(cpsB) phosphatidate cytidylyltransferase [Capsule (VF0361)] [Enterococcus faecalis V583]
	8813_SUI_10	2809912	4279	5148	-	hasC	7-876/915	===============	0/0	95.08	78.28	vfdb	NP_270109	(hasC) UDP-glucose pyrophosphorylase [Hyaluronic acid capsule (VF0244)] [Streptococcus pyogenes M1 GAS]
	8813_SUI_10	2809912	92113	92262	+	cpsB	652-801/801	............===	0/0	18.73	78.67	vfdb	NP_816140	(cpsB) phosphatidate cytidylyltransferase [Capsule (VF0361)] [Enterococcus faecalis V583]
	8813_SUI_10	2809958	19308	19757	-	cpsF	1-450/450	========/======	2/2	99.78	75.39	vfdb	NP_688179	(cpsF) polysaccharide biosynthesis protein CpsF [Capsule (VF0274)] [Streptococcus agalactiae 2603V/R]
	8814_SUI_11	2810019	1155	2030	+	hasC	1-876/915	===============	0/0	95.74	77.63	vfdb	NP_270109	(hasC) UDP-glucose pyrophosphorylase [Hyaluronic acid capsule (VF0244)] [Streptococcus pyogenes M1 GAS]
	8814_SUI_11	2810068	52212	52361	-	cpsB	652-801/801	............===	0/0	18.73	78	vfdb	NP_816140	(cpsB) phosphatidate cytidylyltransferase [Capsule (VF0361)] [Enterococcus faecalis V583]
	8815_SUI_12	2810115	83789	84664	+	hasC	1-876/915	===============	0/0	95.74	77.63	vfdb	NP_270109	(hasC) UDP-glucose pyrophosphorylase [Hyaluronic acid capsule (VF0244)] [Streptococcus pyogenes M1 GAS]
	8815_SUI_12	2810124	333480	333629	-	cpsB	652-801/801	............===	0/0	18.73	78	vfdb	NP_816140	(cpsB) phosphatidate cytidylyltransferase [Capsule (VF0361)] [Enterococcus faecalis V583]
	8816_SUI_13	2810164	97950	98819	-	hasC	7-876/915	===============	0/0	95.08	78.28	vfdb	NP_270109	(hasC) UDP-glucose pyrophosphorylase [Hyaluronic acid capsule (VF0244)] [Streptococcus pyogenes M1 GAS]
	8816_SUI_13	2810243	31442	31591	+	cpsB	652-801/801	............===	0/0	18.73	77.33	vfdb	NP_816140	(cpsB) phosphatidate cytidylyltransferase [Capsule (VF0361)] [Enterococcus faecalis V583]
	8818_SUI_15	2810365	168078	168953	+	hasC	1-876/915	===============	0/0	95.74	77.74	vfdb	NP_270109	(hasC) UDP-glucose pyrophosphorylase [Hyaluronic acid capsule (VF0244)] [Streptococcus pyogenes M1 GAS]
	8819_SUI_16	2810423	118592	118741	+	cpsB	652-801/801	............===	0/0	18.73	77.33	vfdb	NP_816140	(cpsB) phosphatidate cytidylyltransferase [Capsule (VF0361)] [Enterococcus faecalis V583]
	8819_SUI_16	2810505	56380	57249	-	hasC	7-876/915	===============	0/0	95.08	78.28	vfdb	NP_270109	(hasC) UDP-glucose pyrophosphorylase [Hyaluronic acid capsule (VF0244)] [Streptococcus pyogenes M1 GAS]
	8820_SUI_17	2810561	55597	56466	-	hasC	7-876/915	===============	0/0	95.08	78.28	vfdb	NP_270109	(hasC) UDP-glucose pyrophosphorylase [Hyaluronic acid capsule (VF0244)] [Streptococcus pyogenes M1 GAS]
	8820_SUI_17	2810635	9897	10046	-	cpsB	652-801/801	............===	0/0	18.73	77.33	vfdb	NP_816140	(cpsB) phosphatidate cytidylyltransferase [Capsule (VF0361)] [Enterococcus faecalis V583]
	8822_SUI_19	2811485	110628	110777	+	cpsB	652-801/801	............===	0/0	18.73	77.33	vfdb	NP_816140	(cpsB) phosphatidate cytidylyltransferase [Capsule (VF0361)] [Enterococcus faecalis V583]
	8822_SUI_19	2811496	8426	9295	+	hasC	7-876/915	===============	0/0	95.08	78.28	vfdb	NP_270109	(hasC) UDP-glucose pyrophosphorylase [Hyaluronic acid capsule (VF0244)] [Streptococcus pyogenes M1 GAS]
	8823_SUI_20	2811610	7648	7779	-	pilB	1893-2024/2025	..............=	0/0	6.52	77.27	vfdb	NP_735914	(pilB) major subunit PilB [PI-2a (VF0528)] [Streptococcus agalactiae NEM316]
	8823_SUI_20	2811626	18564	19433	+	hasC	7-876/915	===============	0/0	95.08	78.51	vfdb	NP_270109	(hasC) UDP-glucose pyrophosphorylase [Hyaluronic acid capsule (VF0244)] [Streptococcus pyogenes M1 GAS]
	8823_SUI_20	2811669	83992	84141	-	cpsB	652-801/801	............===	0/0	18.73	78	vfdb	NP_816140	(cpsB) phosphatidate cytidylyltransferase [Capsule (VF0361)] [Enterococcus faecalis V583]
	8826_SUI_24	2812116	7319	7768	-	cpsF	1-450/450	========/======	2/6	99.33	75.72	vfdb	NP_688179	(cpsF) polysaccharide biosynthesis protein CpsF [Capsule (VF0274)] [Streptococcus agalactiae 2603V/R]
	8826_SUI_24	2812140	3865	4734	-	hasC	7-876/915	===============	0/0	95.08	78.28	vfdb	NP_270109	(hasC) UDP-glucose pyrophosphorylase [Hyaluronic acid capsule (VF0244)] [Streptococcus pyogenes M1 GAS]
	8826_SUI_24	2812176	18549	18698	-	cpsB	652-801/801	............===	0/0	18.73	77.33	vfdb	NP_816140	(cpsB) phosphatidate cytidylyltransferase [Capsule (VF0361)] [Enterococcus faecalis V583]
	8827_SUI_25	2812208	14975	15124	-	cpsB	652-801/801	............===	0/0	18.73	78.67	vfdb	NP_816140	(cpsB) phosphatidate cytidylyltransferase [Capsule (VF0361)] [Enterococcus faecalis V583]
	8827_SUI_25	2812249	5986	6855	-	hasC	7-876/915	===============	0/0	95.08	77.93	vfdb	NP_270109	(hasC) UDP-glucose pyrophosphorylase [Hyaluronic acid capsule (VF0244)] [Streptococcus pyogenes M1 GAS]
	8835_SUI_33	2813300	8995	9444	+	cpsF	1-450/450	========/======	2/2	99.78	75.39	vfdb	NP_688179	(cpsF) polysaccharide biosynthesis protein CpsF [Capsule (VF0274)] [Streptococcus agalactiae 2603V/R]
	8835_SUI_33	2813325	8935	9798	+	hasC	1-864/915	===============	0/0	94.43	76.5	vfdb	NP_270109	(hasC) UDP-glucose pyrophosphorylase [Hyaluronic acid capsule (VF0244)] [Streptococcus pyogenes M1 GAS]
	8835_SUI_33	2813326	16009	16158	-	cpsB	652-801/801	............===	0/0	18.73	78	vfdb	NP_816140	(cpsB) phosphatidate cytidylyltransferase [Capsule (VF0361)] [Enterococcus faecalis V583]
	8845_SUI_42	2816134	56133	57002	-	hasC	7-876/915	===============	0/0	95.08	78.28	vfdb	NP_270109	(hasC) UDP-glucose pyrophosphorylase [Hyaluronic acid capsule (VF0244)] [Streptococcus pyogenes M1 GAS]
	8845_SUI_42	2816134	172010	172159	+	cpsB	652-801/801	............===	0/0	18.73	77.33	vfdb	NP_816140	(cpsB) phosphatidate cytidylyltransferase [Capsule (VF0361)] [Enterococcus faecalis V583]
	8846_SUI_43	2816204	56133	57002	-	hasC	7-876/915	===============	0/0	95.08	78.28	vfdb	NP_270109	(hasC) UDP-glucose pyrophosphorylase [Hyaluronic acid capsule (VF0244)] [Streptococcus pyogenes M1 GAS]
	8846_SUI_43	2816204	172010	172159	+	cpsB	652-801/801	............===	0/0	18.73	77.33	vfdb	NP_816140	(cpsB) phosphatidate cytidylyltransferase [Capsule (VF0361)] [Enterococcus faecalis V583]
	8852_SUI_50	2816874	58744	58893	+	cpsB	652-801/801	............===	0/0	18.73	78.67	vfdb	NP_816140	(cpsB) phosphatidate cytidylyltransferase [Capsule (VF0361)] [Enterococcus faecalis V583]
	8852_SUI_50	2817011	4894	5763	-	hasC	7-876/915	===============	0/0	95.08	78.51	vfdb	NP_270109	(hasC) UDP-glucose pyrophosphorylase [Hyaluronic acid capsule (VF0244)] [Streptococcus pyogenes M1 GAS]
	8853_SUI_51	2817098	28006	28875	-	hasC	7-876/915	===============	0/0	95.08	77.93	vfdb	NP_270109	(hasC) UDP-glucose pyrophosphorylase [Hyaluronic acid capsule (VF0244)] [Streptococcus pyogenes M1 GAS]
	8853_SUI_51	2817100	152	259	-	lgtC	6-113/993	==.............	0/0	10.88	95.37	vfdb	NP_438427	(lgtC) glycosyltransferase [LOS (CVF494)] [Haemophilus influenzae Rd KW20]
	8853_SUI_51	2817106	14260	14367	-	lgtC	6-113/993	==.............	0/0	10.88	95.37	vfdb	NP_438427	(lgtC) glycosyltransferase [LOS (CVF494)] [Haemophilus influenzae Rd KW20]
	8853_SUI_51	2817146	6576	6725	-	cpsB	652-801/801	............===	0/0	18.73	77.33	vfdb	NP_816140	(cpsB) phosphatidate cytidylyltransferase [Capsule (VF0361)] [Enterococcus faecalis V583]
	8854_SUI_52	2817221	30788	31675	+	hasC	7-894/915	===============	0/0	97.05	77.81	vfdb	NP_270109	(hasC) UDP-glucose pyrophosphorylase [Hyaluronic acid capsule (VF0244)] [Streptococcus pyogenes M1 GAS]
	8854_SUI_52	2817268	77438	77587	+	cpsB	652-801/801	............===	0/0	18.73	77.33	vfdb	NP_816140	(cpsB) phosphatidate cytidylyltransferase [Capsule (VF0361)] [Enterococcus faecalis V583]
	8858_SUI_56	2818295	105134	105991	-	hasC	7-864/915	===============	0/0	93.77	76.46	vfdb	NP_270109	(hasC) UDP-glucose pyrophosphorylase [Hyaluronic acid capsule (VF0244)] [Streptococcus pyogenes M1 GAS]
	8858_SUI_56	2818424	34840	34989	+	cpsB	652-801/801	............===	0/0	18.73	77.33	vfdb	NP_816140	(cpsB) phosphatidate cytidylyltransferase [Capsule (VF0361)] [Enterococcus faecalis V583]
	8859_SUI_57	2818525	80	937	-	hasC	7-864/915	===============	0/0	93.77	76.57	vfdb	NP_270109	(hasC) UDP-glucose pyrophosphorylase [Hyaluronic acid capsule (VF0244)] [Streptococcus pyogenes M1 GAS]
	8859_SUI_57	2819309	26	175	-	cpsB	652-801/801	............===	0/0	18.73	77.33	vfdb	NP_816140	(cpsB) phosphatidate cytidylyltransferase [Capsule (VF0361)] [Enterococcus faecalis V583]
	8860_SUI_H132_53	2819600	157038	157913	-	hasC	1-876/915	===============	0/0	95.74	77.74	vfdb	NP_270109	(hasC) UDP-glucose pyrophosphorylase [Hyaluronic acid capsule (VF0244)] [Streptococcus pyogenes M1 GAS]
	8861_SUI_H219_53	2819712	135635	136510	+	hasC	1-876/915	===============	0/0	95.74	78.31	vfdb	NP_270109	(hasC) UDP-glucose pyrophosphorylase [Hyaluronic acid capsule (VF0244)] [Streptococcus pyogenes M1 GAS]
	8861_SUI_H219_53	2819712	196973	197108	-	pilB	1890-2025/2025	..............=	0/0	6.72	79.41	vfdb	NP_735914	(pilB) major subunit PilB [PI-2a (VF0528)] [Streptococcus agalactiae NEM316]
	8862_SUI_T2NE	2819763	135476	136351	+	hasC	1-876/915	===============	0/0	95.74	78.31	vfdb	NP_270109	(hasC) UDP-glucose pyrophosphorylase [Hyaluronic acid capsule (VF0244)] [Streptococcus pyogenes M1 GAS]
	8862_SUI_T2NE	2819763	196814	196949	-	pilB	1890-2025/2025	..............=	0/0	6.72	79.41	vfdb	NP_735914	(pilB) major subunit PilB [PI-2a (VF0528)] [Streptococcus agalactiae NEM316]
	8863_SUI_T2N	2819795	135643	136518	+	hasC	1-876/915	===============	0/0	95.74	78.31	vfdb	NP_270109	(hasC) UDP-glucose pyrophosphorylase [Hyaluronic acid capsule (VF0244)] [Streptococcus pyogenes M1 GAS]
	8863_SUI_T2N	2819795	196981	197116	-	pilB	1890-2025/2025	..............=	0/0	6.72	79.41	vfdb	NP_735914	(pilB) major subunit PilB [PI-2a (VF0528)] [Streptococcus agalactiae NEM316]
	8864_SUI_THD10_6	2819896	39131	39280	+	cpsB	652-801/801	............===	0/0	18.73	77.33	vfdb	NP_816140	(cpsB) phosphatidate cytidylyltransferase [Capsule (VF0361)] [Enterococcus faecalis V583]
	8864_SUI_THD10_6	2820005	13322	14191	-	hasC	7-876/915	===============	0/0	95.08	78.28	vfdb	NP_270109	(hasC) UDP-glucose pyrophosphorylase [Hyaluronic acid capsule (VF0244)] [Streptococcus pyogenes M1 GAS]
	8865_SUI_TSK11_2	2820062	117917	118792	-	hasC	1-876/915	===============	0/0	95.74	77.74	vfdb	NP_270109	(hasC) UDP-glucose pyrophosphorylase [Hyaluronic acid capsule (VF0244)] [Streptococcus pyogenes M1 GAS]
	8865_SUI_TSK11_2	2820120	29841	29990	-	cpsB	652-801/801	............===	0/0	18.73	78	vfdb	NP_816140	(cpsB) phosphatidate cytidylyltransferase [Capsule (VF0361)] [Enterococcus faecalis V583]
	8866_SUI_TSK16_2	2820210	117174	118049	-	hasC	1-876/915	===============	0/0	95.74	77.74	vfdb	NP_270109	(hasC) UDP-glucose pyrophosphorylase [Hyaluronic acid capsule (VF0244)] [Streptococcus pyogenes M1 GAS]
	8866_SUI_TSK16_2	2820210	218554	218703	+	cpsB	652-801/801	............===	0/0	18.73	78	vfdb	NP_816140	(cpsB) phosphatidate cytidylyltransferase [Capsule (VF0361)] [Enterococcus faecalis V583]
	8867_SUI_TP12_2	2820259	157127	158002	-	hasC	1-876/915	===============	0/0	95.74	77.74	vfdb	NP_270109	(hasC) UDP-glucose pyrophosphorylase [Hyaluronic acid capsule (VF0244)] [Streptococcus pyogenes M1 GAS]
	8868_SUI_TP12_3	2820372	4059	4934	-	hasC	1-876/915	===============	0/0	95.74	77.74	vfdb	NP_270109	(hasC) UDP-glucose pyrophosphorylase [Hyaluronic acid capsule (VF0244)] [Streptococcus pyogenes M1 GAS]
	8869_SUI_T13_1N	2820457	5675	6550	-	hasC	1-876/915	===============	0/0	95.74	77.28	vfdb	NP_270109	(hasC) UDP-glucose pyrophosphorylase [Hyaluronic acid capsule (VF0244)] [Streptococcus pyogenes M1 GAS]
	8869_SUI_T13_1N	2820457	98075	98224	+	cpsB	652-801/801	............===	0/0	18.73	78.67	vfdb	NP_816140	(cpsB) phosphatidate cytidylyltransferase [Capsule (VF0361)] [Enterococcus faecalis V583]
	8869_SUI_T13_1N	2820543	113971	114106	+	pilB	1890-2025/2025	..............=	0/0	6.72	78.68	vfdb	NP_735914	(pilB) major subunit PilB [PI-2a (VF0528)] [Streptococcus agalactiae NEM316]
	8871_SUI_TJ21_2S	2821979	1078	1935	+	hasC	7-864/915	===============	0/0	93.77	76.57	vfdb	NP_270109	(hasC) UDP-glucose pyrophosphorylase [Hyaluronic acid capsule (VF0244)] [Streptococcus pyogenes M1 GAS]
	8871_SUI_TJ21_2S	2822099	9153	9302	-	cpsB	652-801/801	............===	0/0	18.73	77.33	vfdb	NP_816140	(cpsB) phosphatidate cytidylyltransferase [Capsule (VF0361)] [Enterococcus faecalis V583]
