## Supplementary tables for "Non-serotype 2 isolates from healthy pigs are a potential zoonotic reservoir of *Streptococcus suis* genetic diversity and antimicrobial resistance": TableS5_AMRgenes_NCBI.xlsx

### Sheet: TableS5_NCBI
Table S5: Summary of AMR genes identified by comparison with the NCBI database.
	#FILE	SEQUENCE	START	END	STRAND	GENE	COVERAGE	COVERAGE_MAP	GAPS	%COVERAGE	%IDENTITY	DATABASE	ACCESSION	PRODUCT	RESISTANCE
	8789_SUI_1	2044837	50311	51795	+	lsa(E)	1-1485/1485	===============	0/0	100	98.32	ncbi	NG_047935.1	ABC-F type ribosomal protection protein Lsa(E)	LINCOSAMIDE;STREPTOGRAMIN
	8789_SUI_1	2044837	51849	52652	+	lnu(B)	1-804/804	===============	0/0	100	100	ncbi	NG_047923.1	lincosamide nucleotidyltransferase Lnu(B)	LINCOSAMIDE
	8789_SUI_1	2044923	1	877	+	ant(6)-Ia	33-909/909	===============	0/0	96.48	99.77	ncbi	NG_047393.1	aminoglycoside nucleotidyltransferase ANT(6)-Ia	STREPTOMYCIN
	8789_SUI_1	2044923	874	1098	+	sat4	1-225/543	=======........	0/0	41.44	100	ncbi	NG_048072.1	streptothricin N-acetyltransferase Sat4	STREPTOTHRICIN
	8789_SUI_1	2044923	1154	1948	+	aph(3')-IIIa	1-795/795	===============	0/0	100	100	ncbi	NG_047418.1	aminoglycoside O-phosphotransferase APH(3')-IIIa	AMIKACIN;KANAMYCIN
	8789_SUI_1	2044923	2085	2169	+	cfr(C)	1056-1140/1140	.............==	0/0	7.46	100	ncbi	NG_060579.1	23S rRNA (adenine(2503)-C(8))-methyltransferase Cfr(C)	LINCOSAMIDE;MACROLIDE;STREPTOGRAMIN
	8789_SUI_1	2044923	5007	5752	+	erm(B)	1-747/747	========/======	1/1	99.87	99.47	ncbi	NG_047801.1	23S rRNA (adenine(2058)-N(6))-methyltransferase Erm(B)	MACROLIDE
	8790_SUI_2	2044993	50423	51907	+	lsa(E)	1-1485/1485	===============	0/0	100	98.32	ncbi	NG_047935.1	ABC-F type ribosomal protection protein Lsa(E)	LINCOSAMIDE;STREPTOGRAMIN
	8790_SUI_2	2044993	51961	52764	+	lnu(B)	1-804/804	===============	0/0	100	100	ncbi	NG_047923.1	lincosamide nucleotidyltransferase Lnu(B)	LINCOSAMIDE
	8790_SUI_2	2044993	56649	57557	+	ant(6)-Ia	1-909/909	===============	0/0	100	99.78	ncbi	NG_047393.1	aminoglycoside nucleotidyltransferase ANT(6)-Ia	STREPTOMYCIN
	8790_SUI_2	2044993	57554	57778	+	sat4	1-225/543	=======........	0/0	41.44	100	ncbi	NG_048072.1	streptothricin N-acetyltransferase Sat4	STREPTOTHRICIN
	8790_SUI_2	2044993	57834	58628	+	aph(3')-IIIa	1-795/795	===============	0/0	100	100	ncbi	NG_047418.1	aminoglycoside O-phosphotransferase APH(3')-IIIa	AMIKACIN;KANAMYCIN
	8790_SUI_2	2044993	58765	58849	+	cfr(C)	1056-1140/1140	.............==	0/0	7.46	100	ncbi	NG_060579.1	23S rRNA (adenine(2503)-C(8))-methyltransferase Cfr(C)	LINCOSAMIDE;MACROLIDE;STREPTOGRAMIN
	8790_SUI_2	2044993	61687	62432	+	erm(B)	1-747/747	========/======	1/1	99.87	99.47	ncbi	NG_047801.1	23S rRNA (adenine(2058)-N(6))-methyltransferase Erm(B)	MACROLIDE
	8811_SUI_9_1	2808549	9171	10079	+	ant(6)-Ia	1-909/909	===============	0/0	100	100	ncbi	NG_047393.1	aminoglycoside nucleotidyltransferase ANT(6)-Ia	STREPTOMYCIN
	8811_SUI_9_1	2808549	10076	10618	+	sat4	1-543/543	===============	0/0	100	100	ncbi	NG_048072.1	streptothricin N-acetyltransferase Sat4	STREPTOTHRICIN
	8811_SUI_9_1	2808549	10711	11505	+	aph(3')-IIIa	1-795/795	===============	0/0	100	100	ncbi	NG_047418.1	aminoglycoside O-phosphotransferase APH(3')-IIIa	AMIKACIN;KANAMYCIN
	8811_SUI_9_1	2808549	11642	11726	+	cfr(C)	1056-1140/1140	.............==	0/0	7.46	100	ncbi	NG_060579.1	23S rRNA (adenine(2503)-C(8))-methyltransferase Cfr(C)	LINCOSAMIDE;MACROLIDE;STREPTOGRAMIN
	8811_SUI_9_1	2808584	59529	61448	+	tet(O)	1-1920/1920	===============	0/0	100	98.44	ncbi	NG_048255.1	tetracycline resistance ribosomal protection protein Tet(O)	TETRACYCLINE
	8811_SUI_9_1	2808584	69593	70338	+	erm(B)	1-747/747	========/======	1/1	99.87	99.47	ncbi	NG_047801.1	23S rRNA (adenine(2058)-N(6))-methyltransferase Erm(B)	MACROLIDE
	8813_SUI_10	2809905	9171	10079	+	ant(6)-Ia	1-909/909	===============	0/0	100	100	ncbi	NG_047393.1	aminoglycoside nucleotidyltransferase ANT(6)-Ia	STREPTOMYCIN
	8813_SUI_10	2809905	10076	10618	+	sat4	1-543/543	===============	0/0	100	100	ncbi	NG_048072.1	streptothricin N-acetyltransferase Sat4	STREPTOTHRICIN
	8813_SUI_10	2809905	10711	11505	+	aph(3')-IIIa	1-795/795	===============	0/0	100	100	ncbi	NG_047418.1	aminoglycoside O-phosphotransferase APH(3')-IIIa	AMIKACIN;KANAMYCIN
	8813_SUI_10	2809905	11642	11726	+	cfr(C)	1056-1140/1140	.............==	0/0	7.46	100	ncbi	NG_060579.1	23S rRNA (adenine(2503)-C(8))-methyltransferase Cfr(C)	LINCOSAMIDE;MACROLIDE;STREPTOGRAMIN
	8813_SUI_10	2809969	160335	161080	-	erm(B)	1-747/747	========/======	1/1	99.87	99.47	ncbi	NG_047801.1	23S rRNA (adenine(2058)-N(6))-methyltransferase Erm(B)	MACROLIDE
	8813_SUI_10	2809969	169225	171144	-	tet(O)	1-1920/1920	===============	0/0	100	98.44	ncbi	NG_048255.1	tetracycline resistance ribosomal protection protein Tet(O)	TETRACYCLINE
	8814_SUI_11	2809988	41830	43749	+	tet(O)	1-1920/1920	===============	0/0	100	100	ncbi	NG_048255.1	tetracycline resistance ribosomal protection protein Tet(O)	TETRACYCLINE
	8814_SUI_11	2810067	6848	7593	-	erm(B)	1-747/747	========/======	1/1	99.87	99.47	ncbi	NG_047801.1	23S rRNA (adenine(2058)-N(6))-methyltransferase Erm(B)	MACROLIDE
	8814_SUI_11	2810072	125	981	-	aadE	1-857/867	===============	0/0	98.85	100	ncbi	NG_047378.1	aminoglycoside 6-adenylyltransferase AadE	STREPTOMYCIN
	8815_SUI_12	2810121	42303	44222	+	tet(O)	1-1920/1920	===============	0/0	100	100	ncbi	NG_048255.1	tetracycline resistance ribosomal protection protein Tet(O)	TETRACYCLINE
	8815_SUI_12	2810133	1	70	-	erm(B)	1-70/738	==.............	0/0	9.49	100	ncbi	NG_047796.1	23S rRNA (adenine(2058)-N(6))-methyltransferase Erm(B)	MACROLIDE
	8815_SUI_12	2810149	6848	7540	-	erm(B)	54-747/747	.=======/======	1/1	92.77	99.42	ncbi	NG_047801.1	23S rRNA (adenine(2058)-N(6))-methyltransferase Erm(B)	MACROLIDE
	8815_SUI_12	2810151	125	981	-	aadE	1-857/867	===============	0/0	98.85	100	ncbi	NG_047378.1	aminoglycoside 6-adenylyltransferase AadE	STREPTOMYCIN
	8816_SUI_13	2810157	66	799	+	erm(T)	1-735/735	========/======	1/1	99.86	99.86	ncbi	NG_047841.1	23S rRNA (adenine(2058)-N(6))-methyltransferase Erm(T)	MACROLIDE
	8816_SUI_13	2810157	23438	25357	+	tet(W)	1-1920/1920	========/======	2/2	99.95	97.34	ncbi	NG_048292.1	tetracycline resistance ribosomal protection protein Tet(W)	TETRACYCLINE
	8816_SUI_13	2810157	32397	33142	-	erm(B)	1-747/747	========/======	1/1	99.87	98.8	ncbi	NG_047801.1	23S rRNA (adenine(2058)-N(6))-methyltransferase Erm(B)	MACROLIDE
	8818_SUI_15	2810359	56602	58086	+	lsa(E)	1-1485/1485	===============	0/0	100	99.46	ncbi	NG_047935.1	ABC-F type ribosomal protection protein Lsa(E)	LINCOSAMIDE;STREPTOGRAMIN
	8818_SUI_15	2810359	58140	58943	+	lnu(B)	1-804/804	===============	0/0	100	100	ncbi	NG_047923.1	lincosamide nucleotidyltransferase Lnu(B)	LINCOSAMIDE
	8818_SUI_15	2810359	62829	63692	+	ant(6)-Ia	1-864/864	===============	0/0	100	99.88	ncbi	NG_050582.1	aminoglycoside nucleotidyltransferase ANT(6)-Ia	STREPTOMYCIN
	8818_SUI_15	2810359	64395	65204	+	spw	1-810/810	===============	0/0	100	100	ncbi	NG_048075.1	ANT(9) family aminoglycoside nucleotidyltransferase Spw	AMINOGLYCOSIDE
	8818_SUI_15	2810359	67907	69826	+	tet(O)	1-1920/1920	===============	0/0	100	99.79	ncbi	NG_048258.1	tetracycline resistance ribosomal protection protein Tet(O)	TETRACYCLINE
	8818_SUI_15	2810359	83267	84012	+	erm(B)	1-747/747	========/======	1/1	99.87	99.73	ncbi	NG_047801.1	23S rRNA (adenine(2058)-N(6))-methyltransferase Erm(B)	MACROLIDE
	8818_SUI_15	2810359	88548	89924	+	tet(L)	1-1377/1377	===============	0/0	100	98.04	ncbi	NG_048203.1	tetracycline efflux MFS transporter Tet(L)	TETRACYCLINE
	8819_SUI_16	2810440	57879	59798	+	tet(W)	1-1920/1920	========/======	2/2	99.95	97.08	ncbi	NG_048292.1	tetracycline resistance ribosomal protection protein Tet(W)	TETRACYCLINE
	8819_SUI_16	2810440	62337	63200	+	ant(6)-Ia	1-864/864	===============	0/0	100	100	ncbi	NG_050582.1	aminoglycoside nucleotidyltransferase ANT(6)-Ia	STREPTOMYCIN
	8819_SUI_16	2810493	3048	4265	+	mef(A)	1-1218/1218	===============	0/0	100	98.77	ncbi	NG_047967.1	macrolide efflux MFS transporter Mef(A)	MACROLIDE
	8819_SUI_16	2810493	4385	5848	+	msr(D)	1-1464/1464	===============	0/0	100	99.86	ncbi	NG_048005.1	ABC-F type ribosomal protection protein Msr(D)	MACROLIDE
	8819_SUI_16	2810527	30533	30596	+	erm(B)	683-747/747	......../....==	1/1	8.57	96.92	ncbi	NG_047842.1	23S rRNA (adenine(2058)-N(6))-methyltransferase Erm(B)	MACROLIDE
	8820_SUI_17	2810554	5593	7056	-	msr(D)	1-1464/1464	===============	0/0	100	99.86	ncbi	NG_048005.1	ABC-F type ribosomal protection protein Msr(D)	MACROLIDE
	8820_SUI_17	2810554	7176	8393	-	mef(A)	1-1218/1218	===============	0/0	100	98.77	ncbi	NG_047967.1	macrolide efflux MFS transporter Mef(A)	MACROLIDE
	8820_SUI_17	2810567	49200	51119	+	tet(W)	1-1920/1920	========/======	43863	99.95	97.08	ncbi	NG_048292.1	tetracycline resistance ribosomal protection protein Tet(W)	TETRACYCLINE
	8820_SUI_17	2810567	53658	54521	+	ant(6)-Ia	1-864/864	===============	2/2	100	100	ncbi	NG_050582.1	aminoglycoside nucleotidyltransferase ANT(6)-Ia	STREPTOMYCIN
	8820_SUI_17	2810567	58500	58563	-	erm(B)	683-747/747	......../....==	1/1	8.57	96.92	ncbi	NG_047842.1	23S rRNA (adenine(2058)-N(6))-methyltransferase Erm(B)	MACROLIDE
	8822_SUI_19	2811470	78377	80296	+	tet(W)	1-1920/1920	========/======	2/2	99.95	97.08	ncbi	NG_048292.1	tetracycline resistance ribosomal protection protein Tet(W)	TETRACYCLINE
	8822_SUI_19	2811470	82835	83698	+	ant(6)-Ia	1-864/864	===============	0/0	100	100	ncbi	NG_050582.1	aminoglycoside nucleotidyltransferase ANT(6)-Ia	STREPTOMYCIN
	8822_SUI_19	2811470	87677	87740	-	erm(B)	683-747/747	......../....==	1/1	8.57	96.92	ncbi	NG_047842.1	23S rRNA (adenine(2058)-N(6))-methyltransferase Erm(B)	MACROLIDE
	8822_SUI_19	2811480	4428	5891	-	msr(D)	1-1464/1464	===============	0/0	100	99.86	ncbi	NG_048005.1	ABC-F type ribosomal protection protein Msr(D)	MACROLIDE
	8822_SUI_19	2811480	6011	7228	-	mef(A)	1-1218/1218	===============	0/0	100	98.77	ncbi	NG_047967.1	macrolide efflux MFS transporter Mef(A)	MACROLIDE
	8822_SUI_19	2811571	197	934	-	erm(B)	1-738/738	===============	0/0	100	99.59	ncbi	NG_047804.1	23S rRNA (adenine(2058)-N(6))-methyltransferase Erm(B)	MACROLIDE
	8823_SUI_20	2811656	8471	8820	-	msr(D)	1115-1464/1464	...........====	0/0	23.91	99.71	ncbi	NG_048005.1	ABC-F type ribosomal protection protein Msr(D)	MACROLIDE
	8823_SUI_20	2811656	9953	10747	-	aph(3')-IIIa	1-795/795	===============	0/0	100	99.87	ncbi	NG_047418.1	aminoglycoside O-phosphotransferase APH(3')-IIIa	AMIKACIN;KANAMYCIN
	8823_SUI_20	2811656	10840	11282	-	sat4	101-543/543	..=============	0/0	81.58	100	ncbi	NG_048070.1	streptothricin N-acetyltransferase Sat4	STREPTOTHRICIN
	8823_SUI_20	2811656	11923	12660	-	erm(B)	1-738/738	===============	0/0	100	99.86	ncbi	NG_047804.1	23S rRNA (adenine(2058)-N(6))-methyltransferase Erm(B)	MACROLIDE
	8823_SUI_20	2811656	17267	17334	-	erm(B)	679-747/747	......../....==	1/1	9.1	98.55	ncbi	NG_047842.1	23S rRNA (adenine(2058)-N(6))-methyltransferase Erm(B)	MACROLIDE
	8823_SUI_20	2811659	26891	28810	-	tet(O)	1-1920/1920	===============	0/0	100	99.95	ncbi	NG_048255.1	tetracycline resistance ribosomal protection protein Tet(O)	TETRACYCLINE
	8826_SUI_24	2812068	196	749	-	ant(6)-Ia	136-689/864	..==========...	0/0	64.12	99.82	ncbi	NG_050582.1	aminoglycoside nucleotidyltransferase ANT(6)-Ia	STREPTOMYCIN
	8826_SUI_24	2812071	3245	4708	-	msr(D)	1-1464/1464	===============	0/0	100	99.86	ncbi	NG_048005.1	ABC-F type ribosomal protection protein Msr(D)	MACROLIDE
	8826_SUI_24	2812071	4828	5727	-	mef(A)	319-1218/1218	...============	0/0	73.89	98.44	ncbi	NG_047967.1	macrolide efflux MFS transporter Mef(A)	MACROLIDE
	8826_SUI_24	2812143	7637	8131	+	lnu(C)	1-495/495	===============	0/0	100	98.99	ncbi	NG_047924.1	lincosamide nucleotidyltransferase Lnu(C)	LINCOSAMIDE
	8826_SUI_24	2812156	12646	14565	+	tet(O)	1-1920/1920	===============	0/0	100	99.95	ncbi	NG_048255.1	tetracycline resistance ribosomal protection protein Tet(O)	TETRACYCLINE
	8826_SUI_24	2812156	21611	22348	-	erm(B)	1-738/738	===============	0/0	100	100	ncbi	NG_047804.1	23S rRNA (adenine(2058)-N(6))-methyltransferase Erm(B)	MACROLIDE
	8827_SUI_25	2812425	386	1174	-	spw	1-789/810	===============	0/0	97.41	96.58	ncbi	NG_048075.1	ANT(9) family aminoglycoside nucleotidyltransferase Spw	AMINOGLYCOSIDE
	8827_SUI_25	2812425	1877	2000	-	ant(6)-Ia	741-864/864	............===	0/0	14.35	100	ncbi	NG_050582.1	aminoglycoside nucleotidyltransferase ANT(6)-Ia	STREPTOMYCIN
	8827_SUI_25	2812487	4904	6823	+	tet(O)	1-1920/1920	===============	0/0	100	97.5	ncbi	NG_048254.1	tetracycline resistance ribosomal protection protein Tet(O)	TETRACYCLINE
	8827_SUI_25	2812487	13866	14611	-	erm(B)	1-747/747	========/======	1/1	99.87	98.66	ncbi	NG_047801.1	23S rRNA (adenine(2058)-N(6))-methyltransferase Erm(B)	MACROLIDE
	8835_SUI_33	2813304	1977	3944	+	optrA	1-1968/1968	===============	0/0	100	99.9	ncbi	NG_048023.1	ABC-F type ribosomal protection protein OptrA	FLORFENICOL;OXAZOLIDINONE
	8835_SUI_33	2813304	5361	6092	-	erm(A)	1-732/732	===============	0/0	100	87.16	ncbi	NG_047791.1	23S rRNA (adenine(2058)-N(6))-methyltransferase Erm(A)	MACROLIDE
	8835_SUI_33	2813353	968	1615	-	catA8	1-648/648	===============	0/0	100	100	ncbi	NG_047579.1	type A-8 chloramphenicol O-acetyltransferase	CHLORAMPHENICOL
	8835_SUI_33	2813365	3616	4353	+	erm(B)	1-738/738	===============	0/0	100	99.86	ncbi	NG_047804.1	23S rRNA (adenine(2058)-N(6))-methyltransferase Erm(B)	MACROLIDE
	8835_SUI_33	2813365	11403	13322	-	tet(O)	1-1920/1920	===============	0/0	100	98.12	ncbi	NG_048267.1	tetracycline resistance ribosomal protection protein Tet(O)	TETRACYCLINE
	8845_SUI_42	2816013	3707	4570	-	ant(6)-Ia	1-864/864	===============	0/0	100	100	ncbi	NG_050582.1	aminoglycoside nucleotidyltransferase ANT(6)-Ia	STREPTOMYCIN
	8845_SUI_42	2816013	7109	9028	-	tet(W)	1-1920/1920	========/======	2/2	99.95	97.08	ncbi	NG_048292.1	tetracycline resistance ribosomal protection protein Tet(W)	TETRACYCLINE
	8845_SUI_42	2816101	2206	3669	-	msr(D)	1-1464/1464	===============	0/0	100	99.86	ncbi	NG_048005.1	ABC-F type ribosomal protection protein Msr(D)	MACROLIDE
	8845_SUI_42	2816101	3789	5006	-	mef(A)	1-1218/1218	===============	0/0	100	98.77	ncbi	NG_047967.1	macrolide efflux MFS transporter Mef(A)	MACROLIDE
	8845_SUI_42	2816105	538	1275	-	erm(B)	1-738/738	===============	0/0	100	99.73	ncbi	NG_047804.1	23S rRNA (adenine(2058)-N(6))-methyltransferase Erm(B)	MACROLIDE
	8846_SUI_43	2816192	9427	10890	-	msr(D)	1-1464/1464	===============	0/0	100	99.86	ncbi	NG_048005.1	ABC-F type ribosomal protection protein Msr(D)	MACROLIDE
	8846_SUI_43	2816192	11010	12227	-	mef(A)	1-1218/1218	===============	0/0	100	98.77	ncbi	NG_047967.1	macrolide efflux MFS transporter Mef(A)	MACROLIDE
	8846_SUI_43	2816200	538	1275	-	erm(B)	1-738/738	===============	0/0	100	99.73	ncbi	NG_047804.1	23S rRNA (adenine(2058)-N(6))-methyltransferase Erm(B)	MACROLIDE
	8846_SUI_43	2816210	49662	51581	+	tet(W)	1-1920/1920	========/======	2/2	99.95	97.08	ncbi	NG_048292.1	tetracycline resistance ribosomal protection protein Tet(W)	TETRACYCLINE
	8846_SUI_43	2816210	54120	54983	+	ant(6)-Ia	1-864/864	===============	0/0	100	100	ncbi	NG_050582.1	aminoglycoside nucleotidyltransferase ANT(6)-Ia	STREPTOMYCIN
	8846_SUI_43	2816262	1670	1733	+	erm(B)	683-747/747	......../....==	1/1	8.57	95.39	ncbi	NG_047842.1	23S rRNA (adenine(2058)-N(6))-methyltransferase Erm(B)	MACROLIDE
	8852_SUI_50	2816839	12036	13955	-	tet(O)	1-1920/1920	===============	0/0	100	99.9	ncbi	NG_048267.1	tetracycline resistance ribosomal protection protein Tet(O)	TETRACYCLINE
	8852_SUI_50	2816839	15168	15905	-	erm(B)	1-738/738	===============	0/0	100	99.86	ncbi	NG_047804.1	23S rRNA (adenine(2058)-N(6))-methyltransferase Erm(B)	MACROLIDE
	8852_SUI_50	2816839	21787	22596	-	spw	1-810/810	===============	0/0	100	100	ncbi	NG_048075.1	ANT(9) family aminoglycoside nucleotidyltransferase Spw	AMINOGLYCOSIDE
	8852_SUI_50	2816839	23299	24162	-	ant(6)-Ia	1-864/864	===============	0/0	100	100	ncbi	NG_050582.1	aminoglycoside nucleotidyltransferase ANT(6)-Ia	STREPTOMYCIN
	8852_SUI_50	2816991	3567	4370	-	lnu(B)	1-804/804	===============	0/0	100	100	ncbi	NG_047923.1	lincosamide nucleotidyltransferase Lnu(B)	LINCOSAMIDE
	8852_SUI_50	2816991	4424	5908	-	lsa(E)	1-1485/1485	===============	0/0	100	99.93	ncbi	NG_047935.1	ABC-F type ribosomal protection protein Lsa(E)	LINCOSAMIDE;STREPTOGRAMIN
	8853_SUI_51	2817048	9544	11463	+	tet(O)	1-1920/1920	===============	0/0	100	99.79	ncbi	NG_048254.1	tetracycline resistance ribosomal protection protein Tet(O)	TETRACYCLINE
	8853_SUI_51	2817048	13119	13982	+	ant(6)-Ia	1-864/864	===============	0/0	100	99.88	ncbi	NG_050582.1	aminoglycoside nucleotidyltransferase ANT(6)-Ia	STREPTOMYCIN
	8853_SUI_51	2817165	548	1285	-	erm(B)	1-738/738	===============	0/0	100	100	ncbi	NG_047804.1	23S rRNA (adenine(2058)-N(6))-methyltransferase Erm(B)	MACROLIDE
	8853_SUI_51	2817165	4262	5050	-	spw	1-789/810	===============	0/0	97.41	97.34	ncbi	NG_048075.1	ANT(9) family aminoglycoside nucleotidyltransferase Spw	AMINOGLYCOSIDE
	8854_SUI_52	2817239	51096	51841	-	erm(B)	1-747/747	========/======	1/1	99.87	99.47	ncbi	NG_047801.1	23S rRNA (adenine(2058)-N(6))-methyltransferase Erm(B)	MACROLIDE
	8854_SUI_52	2817239	65588	66454	+	aadE	1-867/867	===============	0/0	100	100	ncbi	NG_047378.1	aminoglycoside 6-adenylyltransferase AadE	STREPTOMYCIN
	8854_SUI_52	2817239	67490	69409	-	tet(O)	1-1920/1920	===============	0/0	100	97.4	ncbi	NG_048267.1	tetracycline resistance ribosomal protection protein Tet(O)	TETRACYCLINE
	8859_SUI_57	2818724	1	565	-	tet(O)	1250-1814/1920	.........======	0/0	29.43	100	ncbi	NG_048262.1	tetracycline resistance ribosomal protection protein Tet(O)	TETRACYCLINE
	8859_SUI_57	2818872	1	448	-	tet(O)	821-1268/1920	......====.....	0/0	23.33	90.62	ncbi	NG_048265.1	tetracycline resistance ribosomal protection protein Tet(O)	TETRACYCLINE
	8859_SUI_57	2818915	1	765	-	tet(O)	1-765/1920	======.........	0/0	39.84	100	ncbi	NG_048255.1	tetracycline resistance ribosomal protection protein Tet(O)	TETRACYCLINE
	8859_SUI_57	2819212	3	670	-	spw	143-810/810	..=============	0/0	82.47	100	ncbi	NG_048075.1	ANT(9) family aminoglycoside nucleotidyltransferase Spw	AMINOGLYCOSIDE
	8860_SUI_H132_53	2819629	29263	30747	+	lsa(E)	1-1485/1485	===============	0/0	100	99.93	ncbi	NG_047935.1	ABC-F type ribosomal protection protein Lsa(E)	LINCOSAMIDE;STREPTOGRAMIN
	8860_SUI_H132_53	2819629	30801	31604	+	lnu(B)	1-804/804	===============	0/0	100	99.13	ncbi	NG_047923.1	lincosamide nucleotidyltransferase Lnu(B)	LINCOSAMIDE
	8860_SUI_H132_53	2819629	34352	35123	+	spw	18-789/810	===============	0/0	95.31	89.9	ncbi	NG_048075.1	ANT(9) family aminoglycoside nucleotidyltransferase Spw	AMINOGLYCOSIDE
	8860_SUI_H132_53	2819642	41196	43115	+	tet(O)	1-1920/1920	===============	0/0	100	99.95	ncbi	NG_048267.1	tetracycline resistance ribosomal protection protein Tet(O)	TETRACYCLINE
	8860_SUI_H132_53	2819642	50168	50905	-	erm(B)	1-738/738	===============	0/0	100	99.86	ncbi	NG_047797.1	23S rRNA (adenine(2058)-N(6))-methyltransferase Erm(B)	MACROLIDE
	8861_SUI_H219_53	2819681	19341	20078	+	erm(B)	1-738/738	===============	0/0	100	99.86	ncbi	NG_047804.1	23S rRNA (adenine(2058)-N(6))-methyltransferase Erm(B)	MACROLIDE
	8861_SUI_H219_53	2819691	2301	4220	-	tet(O)	1-1920/1920	===============	0/0	100	99.53	ncbi	NG_048254.1	tetracycline resistance ribosomal protection protein Tet(O)	TETRACYCLINE
	8862_SUI_T2NE	2819724	36576	38495	+	tet(O)	1-1920/1920	===============	0/0	100	100	ncbi	NG_048255.1	tetracycline resistance ribosomal protection protein Tet(O)	TETRACYCLINE
	8863_SUI_T2N	2819796	36592	38511	+	tet(O)	1-1920/1920	===============	0/0	100	100	ncbi	NG_048255.1	tetracycline resistance ribosomal protection protein Tet(O)	TETRACYCLINE
	8864_SUI_THD10_6	2819850	399	1144	-	erm(B)	1-747/747	========/======	1/1	99.87	99.33	ncbi	NG_047801.1	23S rRNA (adenine(2058)-N(6))-methyltransferase Erm(B)	MACROLIDE
	8864_SUI_THD10_6	2819942	6771	8690	-	tet(O)	1-1920/1920	===============	0/0	100	100	ncbi	NG_048267.1	tetracycline resistance ribosomal protection protein Tet(O)	TETRACYCLINE
	8864_SUI_THD10_6	2819951	1	539	-	ant(6)-Ia	131-669/864	..==========...	0/0	62.38	100	ncbi	NG_050582.1	aminoglycoside nucleotidyltransferase ANT(6)-Ia	STREPTOMYCIN
	8864_SUI_THD10_6	2819993	1	104	-	ant(6)-Ia	1-104/909	==.............	0/0	11.44	99.04	ncbi	NG_047395.1	aminoglycoside nucleotidyltransferase ANT(6)-Ia	STREPTOMYCIN
	8865_SUI_TSK11_2	2820063	13652	15571	-	tet(O)	1-1920/1920	===============	0/0	100	99.9	ncbi	NG_048254.1	tetracycline resistance ribosomal protection protein Tet(O)	TETRACYCLINE
	8865_SUI_TSK11_2	2820124	107585	108322	+	erm(B)	1-738/738	===============	0/0	100	99.46	ncbi	NG_047797.1	23S rRNA (adenine(2058)-N(6))-methyltransferase Erm(B)	MACROLIDE
	8866_SUI_TSK16_2	2820178	57943	58680	-	erm(B)	1-738/738	===============	0/0	100	99.46	ncbi	NG_047797.1	23S rRNA (adenine(2058)-N(6))-methyltransferase Erm(B)	MACROLIDE
	8866_SUI_TSK16_2	2820232	39783	41702	-	tet(O)	1-1920/1920	===============	0/0	100	99.9	ncbi	NG_048254.1	tetracycline resistance ribosomal protection protein Tet(O)	TETRACYCLINE
	8867_SUI_TP12_2	2820269	40832	42751	+	tet(O)	1-1920/1920	===============	0/0	100	99.95	ncbi	NG_048267.1	tetracycline resistance ribosomal protection protein Tet(O)	TETRACYCLINE
	8867_SUI_TP12_2	2820269	49804	50541	-	erm(B)	1-738/738	===============	0/0	100	99.86	ncbi	NG_047797.1	23S rRNA (adenine(2058)-N(6))-methyltransferase Erm(B)	MACROLIDE
	8868_SUI_TP12_3	2820369	40169	42088	+	tet(O)	1-1920/1920	===============	0/0	100	99.95	ncbi	NG_048267.1	tetracycline resistance ribosomal protection protein Tet(O)	TETRACYCLINE
	8868_SUI_TP12_3	2820369	49141	49849	-	erm(B)	30-738/738	===============	0/0	96.07	99.86	ncbi	NG_047797.1	23S rRNA (adenine(2058)-N(6))-methyltransferase Erm(B)	MACROLIDE
	8869_SUI_T13_1N	2820471	45524	46261	+	erm(B)	1-738/738	===============	0/0	100	99.86	ncbi	NG_047804.1	23S rRNA (adenine(2058)-N(6))-methyltransferase Erm(B)	MACROLIDE
	8869_SUI_T13_1N	2820471	49220	50086	+	aadE	1-867/867	===============	0/0	100	100	ncbi	NG_047378.1	aminoglycoside 6-adenylyltransferase AadE	STREPTOMYCIN
	8869_SUI_T13_1N	2820503	48687	49490	-	lnu(B)	1-804/804	===============	0/0	100	100	ncbi	NG_047923.1	lincosamide nucleotidyltransferase Lnu(B)	LINCOSAMIDE
	8869_SUI_T13_1N	2820503	49544	51028	-	lsa(E)	1-1485/1485	===============	0/0	100	99.46	ncbi	NG_047935.1	ABC-F type ribosomal protection protein Lsa(E)	LINCOSAMIDE;STREPTOGRAMIN
	8869_SUI_T13_1N	2820503	53105	53914	-	spw	1-810/810	===============	0/0	100	99.51	ncbi	NG_048075.1	ANT(9) family aminoglycoside nucleotidyltransferase Spw	AMINOGLYCOSIDE
	8869_SUI_T13_1N	2820503	54617	55480	-	ant(6)-Ia	1-864/864	===============	0/0	100	99.88	ncbi	NG_050582.1	aminoglycoside nucleotidyltransferase ANT(6)-Ia	STREPTOMYCIN
	8869_SUI_T13_1N	2820503	57116	58332	-	mef(A)	1-1218/1218	========/======	1/1	99.92	96.63	ncbi	NG_047961.1	macrolide efflux MFS transporter Mef(A)	MACROLIDE
	8869_SUI_T13_1N	2820511	599	1333	+	erm(T)	1-735/735	===============	0/0	100	100	ncbi	NG_047841.1	23S rRNA (adenine(2058)-N(6))-methyltransferase Erm(T)	MACROLIDE
	8869_SUI_T13_1N	2820550	1068	2987	+	tet(O)	1-1920/1920	===============	0/0	100	99.95	ncbi	NG_048267.1	tetracycline resistance ribosomal protection protein Tet(O)	TETRACYCLINE
	8869_SUI_T13_1N	2820550	28792	30168	+	tet(L)	1-1377/1377	===============	0/0	100	99.93	ncbi	NG_048203.1	tetracycline efflux MFS transporter Tet(L)	TETRACYCLINE
	8871_SUI_TJ21_2S	2821958	16	747	-	erm(A)	1-732/732	===============	0/0	100	87.16	ncbi	NG_047791.1	23S rRNA (adenine(2058)-N(6))-methyltransferase Erm(A)	MACROLIDE
	8871_SUI_TJ21_2S	2822076	53	452	-	optrA	1569-1968/1968	...........====	0/0	20.33	100	ncbi	NG_048023.1	ABC-F type ribosomal protection protein OptrA	FLORFENICOL;OXAZOLIDINONE
	8871_SUI_TJ21_2S	2822217	1	103	-	ant(6)-Ia	1-103/909	==.............	0/0	11.33	100	ncbi	NG_047395.1	aminoglycoside nucleotidyltransferase ANT(6)-Ia	STREPTOMYCIN
	8871_SUI_TJ21_2S	2822253	1256	3175	-	tet(O)	1-1920/1920	===============	0/0	100	98.12	ncbi	NG_048254.1	tetracycline resistance ribosomal protection protein Tet(O)	TETRACYCLINE
	8871_SUI_TJ21_2S	2822337	478	1990	+	optrA	1-1513/1968	============...	0/0	76.88	99.87	ncbi	NG_048023.1	ABC-F type ribosomal protection protein OptrA	FLORFENICOL;OXAZOLIDINONE
	8871_SUI_TJ21_2S	2822339	1	173	-	ant(6)-Ia	110-282/909	.====..........	0/0	19.03	100	ncbi	NG_047393.1	aminoglycoside nucleotidyltransferase ANT(6)-Ia	STREPTOMYCIN
	8871_SUI_TJ21_2S	2822339	345	566	-	aph(2'')-If	651-872/891	..........=====	0/0	24.92	84.69	ncbi	NG_047406.1	aminoglycoside O-phosphotransferase APH(2'')-If	AMIKACIN;GENTAMICIN;KANAMYCIN;TOBRAMYCIN
	8871_SUI_TJ21_2S	2822421	2674	3374	-	erm(B)	46-747/747	========/======	1/1	93.84	99.57	ncbi	NG_047801.1	23S rRNA (adenine(2058)-N(6))-methyltransferase Erm(B)	MACROLIDE
