## Supplementary tables for "Non-serotype 2 isolates from healthy pigs are a potential zoonotic reservoir of *Streptococcus suis* genetic diversity and antimicrobial resistance": TableS6_PlasmidFinder_genes.xlsx

### Sheet: plasmidF
Table S6: Summary of plasmid genes identified by comparison with the PlasmidFinder database.
	#FILE	SEQUENCE	START	END	STRAND	GENE	COVERAGE	COVERAGE_MAP	GAPS	%COVERAGE	%IDENTITY	DATABASE	ACCESSION	PRODUCT
	8816_SUI_13	2810157	1158	1796	-	repUS47_1_repB(pLFE1)	1-639/639	===============	0/0	100	99.69	plasmidfinder	FJ374272	repUS47_1_repB(pLFE1)_FJ374272
	8819_SUI_16	2810412	460	1023	-	repUS27_1_repR(pBM407)	701-1264/1491	.......======..	0/0	37.83	99.47	plasmidfinder	FM252033	repUS27_1_repR(pBM407)_FM252033
	8819_SUI_16	2810493	2566	2629	+	rep1_1_repE(pAMbeta)	1428-1491/1491	..............=	0/0	4.29	98.44	plasmidfinder	AF007787	rep1_1_repE(pAMbeta)_AF007787
	8820_SUI_17	2810554	8812	8875	-	rep1_1_repE(pAMbeta)	1428-1491/1491	..............=	0/0	4.29	98.44	plasmidfinder	AF007787	rep1_1_repE(pAMbeta)_AF007787
	8820_SUI_17	2810557	9155	9718	+	repUS27_1_repR(pBM407)	701-1264/1491	.......======..	0/0	37.83	99.47	plasmidfinder	FM252033	repUS27_1_repR(pBM407)_FM252033
	8822_SUI_19	2811480	7647	7710	-	rep1_1_repE(pAMbeta)	1428-1491/1491	..............=	0/0	4.29	98.44	plasmidfinder	AF007787	rep1_1_repE(pAMbeta)_AF007787
	8822_SUI_19	2811536	9155	9718	+	repUS27_1_repR(pBM407)	701-1264/1491	.......======..	0/0	37.83	99.47	plasmidfinder	FM252033	repUS27_1_repR(pBM407)_FM252033
	8822_SUI_19	2811552	171	437	+	Col440II_1	2-265/282	========/======	1/3	93.62	81.65	plasmidfinder	CP023921.1	Col440II_1__CP023921.1
	8826_SUI_24	2812071	5711	5872	+	repUS47_1_repB(pLFE1)	479-639/639	......../..====	1/1	25.2	99.38	plasmidfinder	FJ374272	repUS47_1_repB(pLFE1)_FJ374272
	8826_SUI_24	2812108	1968	2531	+	repUS27_1_repR(pBM407)	701-1264/1491	.......======..	0/0	37.83	99.47	plasmidfinder	FM252033	repUS27_1_repR(pBM407)_FM252033
	8827_SUI_25	2812347	13891	14033	-	rep15_1_repA(pLW043)	395-537/960	......===......	0/0	14.9	79.02	plasmidfinder	AE017171	rep15_1_repA(pLW043)_AE017171
	8835_SUI_33	2813353	1750	2057	-	rep7a_21_CDS1(pCW7)	638-945/945	..........=====	0/0	32.59	99.67	plasmidfinder	J03323	rep7a_21_CDS1(pCW7)_J03323
	8845_SUI_42	2816067	10316	10879	-	repUS27_1_repR(pBM407)	701-1264/1491	.......======..	0/0	37.83	99.47	plasmidfinder	FM252033	repUS27_1_repR(pBM407)_FM252033
	8845_SUI_42	2816101	5425	5488	-	rep1_1_repE(pAMbeta)	1428-1491/1491	..............=	0/0	4.29	98.44	plasmidfinder	AF007787	rep1_1_repE(pAMbeta)_AF007787
	8846_SUI_43	2816192	12646	12709	-	rep1_1_repE(pAMbeta)	1428-1491/1491	..............=	0/0	4.29	98.44	plasmidfinder	AF007787	rep1_1_repE(pAMbeta)_AF007787
	8846_SUI_43	2816246	20951	21514	+	repUS27_1_repR(pBM407)	701-1264/1491	.......======..	0/0	37.83	99.47	plasmidfinder	FM252033	repUS27_1_repR(pBM407)_FM252033
	8859_SUI_57	2819159	141	704	+	repUS27_1_repR(pBM407)	701-1264/1491	.......======..	0/0	37.83	99.47	plasmidfinder	FM252033	repUS27_1_repR(pBM407)_FM252033
	8871_SUI_TJ21_2S	2822216	370	933	-	repUS27_1_repR(pBM407)	701-1264/1491	.......======..	0/0	37.83	99.47	plasmidfinder	FM252033	repUS27_1_repR(pBM407)_FM252033
