## Supplementary tables for "Non-serotype 2 isolates from healthy pigs are a potential zoonotic reservoir of *Streptococcus suis* genetic diversity and antimicrobial resistance": TableS7_MOBsuite_plasmids.xlsx

### Sheet: Plasmid_genes
Table S7: Matrix of gene presence for all plasmids identified by MOB-suite.
	Locus	Product	Sequence length	8789 (SUI_1)	8790 (SUI_2)	8797 (SUI_4_1)	8798 (SUI_4_2)	8799 (SUI_4_3)	8811 (SUI_9_1)	8813 (SUI_10)	8814 (SUI_11)	8815 (SUI_12)	8816 (SUI_13)	8818 (SUI_15)	8819 (SUI_16)	8820 (SUI_17)	8822 (SUI_19)	8823 (SUI_20)	8826 (SUI_24)	8827 (SUI_25)	8835 (SUI_33)	8845 (SUI_42)	8846 (SUI_43)	8852 (SUI_50)	8853 (SUI_51)	8854 (SUI_52)	8858 (SUI_56)	8859 (SUI_57)	8860 (SUI_H132_53)	8861 (SUI_H219_53)	8862 (SUI_T2NE)	8863 (SUI_T2N)	8864 (SUI_THD10_6)	8865 (SUI_TSK11_2)	8866 (SUI_TSK16_2)	8867 (SUI_TP12_2)	8868 (SUI_TP12_3)	8869 (SUI_T13_1N)	8871 (SUI_TJ21_2S)
	SSUBM407_RS10465|SSUBM407_p001	ParA family protein	897	X	X	X	X	X	2	2	3	3	X	X	I	4	4	X	X	X	X	4	4	X	I	X	X	X	5	X	X	X	X	X	X	5	X	6	X
	SSUBM407_RS10470|SSUBM407_p002	peptide-binding protein	210	X	X	X	X	X	2	2	3	3	4	X	2	2	2	X	4	5	4	2	2	6	2	7	X	X	8	X	X	X	I	X	X	8	X	9	X
	SSUBM407_RS10475|SSUBM407_p003	antitoxin	273	X	X	X	X	X	2	2	3	I	X	X	4	4	4	X	X	X	X	4	4	X	5	X	X	X	X	X	X	X	X	X	X	X	X	6	X
	SSUBM407_RS10480|SSUBM407_p004	toxin zeta	864	X	X	X	X	X	X	X	X	X	X	X	2	2	2	X	X	X	X	3	3	X	4	X	X	X	X	X	X	X	X	X	X	X	X	5	X
	SSUBM407_RS10485|SSUBM407_p005	IS6-like element IS1216 family transposase	681	2	2	3	3	3	X	X	X	X	X	X	X	X	X	4	X	X	5	X	X	4	X	I	3	X	X	X	X	X	X	X	X	X	X	X	6
	SSUBM407_RS10490|SSUBM407_p006	response regulator transcription factor	657	X	X	2	3	2	X	X	X	X	X	4	5	5	5	6	5	X	X	5	5	6	X	X	X	X	X	7	7	7	X	X	X	X	X	8	5
	SSUBM407_RS10495|SSUBM407_p007	LytTR family transcriptional regulator DNA-binding domain-containing protein	333	X	X	X	X	X	X	X	X	X	X	X	2	2	2	X	I	X	X	2	2	X	X	X	X	X	X	X	X	X	X	X	X	X	X	X	2
	SSUBM407_RS10500|SSUBM407_p008	hypothetical protein	369	X	X	X	X	X	X	X	X	X	X	X	2	2	2	X	2	X	X	2	2	X	X	X	X	X	X	X	X	X	X	X	X	X	X	X	I
	SSUBM407_RS10505|SSUBM407_p009	recombinase family protein	591	X	X	X	X	X	X	X	X	X	X	X	X	X	X	X	X	X	X	X	X	X	X	X	X	X	X	X	X	X	X	X	X	X	X	X	X
	SSUBM407_RS10510|SSUBM407_p010	primase C-terminal domain-containing protein	1491	X	X	X	X	X	X	X	X	X	X	X	X	X	X	X	X	X	X	X	X	X	X	X	X	X	X	X	X	X	X	X	X	X	X	X	X
	SSUBM407_RS10515	helix-turn-helix transcriptional regulator	198	X	X	X	X	X	X	X	X	X	X	X	X	X	X	X	X	X	X	X	X	X	X	X	X	X	X	X	X	X	X	X	X	X	X	X	X
	SSUBM407_RS10520	class IIb bacteriocin, lactobin A/cerein 7B family	153	X	X	X	X	X	X	X	X	X	X	X	X	X	X	X	X	X	X	X	X	X	X	X	X	X	X	X	X	X	X	X	X	X	X	X	X
	SSUBM407_RS10525	class IIb bacteriocin, lactobin A/cerein 7B family	186	X	X	X	X	X	X	X	X	X	X	X	X	X	X	X	X	X	X	X	X	X	X	X	X	X	X	X	X	X	X	X	X	X	X	X	X
	SSUBM407_RS10530	class IIb bacteriocin, lactobin A/cerein 7B family	162	X	X	X	X	X	X	X	X	X	X	X	X	X	X	X	X	X	X	X	X	X	X	X	X	X	X	X	X	X	X	X	X	X	X	X	X
	SSUBM407_RS10535	class IIb bacteriocin, lactobin A/cerein 7B family	210	X	X	X	X	X	X	X	X	X	X	X	X	X	X	X	X	X	X	X	X	X	X	X	X	X	X	X	X	X	X	X	X	X	X	X	X
	SSUBM407_RS10540|SSUBM407_p011	hypothetical protein	327	X	X	X	X	X	X	X	X	X	X	X	X	X	X	X	X	X	X	X	X	X	X	X	X	X	X	X	X	X	X	X	X	X	X	X	X
	SSUBM407_RS10545	class IIb bacteriocin, lactobin A/cerein 7B family	156	X	X	X	X	X	X	X	X	X	X	X	X	X	X	X	X	X	X	X	X	X	X	X	X	X	X	X	X	X	X	X	X	X	X	X	X
	SSUBM407_RS10550	class IIb bacteriocin, lactobin A/cerein 7B family	144	X	X	X	X	X	X	X	X	X	X	X	X	X	X	X	X	X	X	X	X	X	X	X	X	X	X	X	X	X	X	X	X	X	X	X	X
	SSUBM407_RS10555	hypothetical protein	138	X	X	X	X	X	X	X	X	X	X	X	X	X	X	X	X	X	X	X	X	X	X	X	X	X	X	X	X	X	X	X	X	X	X	X	X
	SSUBM407_RS10560	hypothetical protein	186	X	X	X	X	X	X	X	X	X	X	X	X	X	X	X	X	X	X	X	X	X	X	X	X	X	X	X	X	X	X	X	X	X	X	X	X
	SSUBM407_RS10565	class IIb bacteriocin, lactobin A/cerein 7B family	156	X	X	X	X	X	X	X	X	X	X	X	X	X	X	X	X	X	X	X	X	X	X	X	X	X	X	X	X	X	X	X	X	X	X	X	X
	SSUBM407_RS10570	bacteriocin	162	X	X	X	X	X	X	X	X	X	X	X	X	X	X	X	X	X	X	X	X	X	X	X	X	X	X	X	X	X	X	X	X	X	X	X	X
	SSUBM407_RS10575|SSUBM407_p012	nucleotidyl transferase AbiEii/AbiGii toxin family protein	897	X	X	X	X	X	X	X	X	X	X	X	X	X	X	X	X	X	X	X	X	X	X	X	X	X	X	X	X	X	X	X	X	X	X	X	X
	SSUBM407_RS10580|SSUBM407_p013	hypothetical protein	984	X	X	X	X	X	X	X	X	X	X	X	X	X	X	X	X	X	X	X	X	X	X	X	X	X	X	X	X	X	X	X	X	X	X	X	X
	SSUBM407_RS10585|SSUBM407_p014	IS6-like element IS1216 family transposase	681	2	2	3	3	3	X	X	X	X	X	X	X	X	X	4	X	X	5	X	X	4	X	I	3	X	X	X	X	X	X	X	X	X	X	X	6
	SSUBM407_RS10590|addA|SSUBM407_p015	helicase-exonuclease AddAB subunit AddA	3651	2	2	3	3	3	4	4	5	5	6	7	8	8	8	9	10	11	12	8	8	13	14	15	16	17	18	19	19	19	20	21	21	18	18	22	23
	SSUBM407_RS10595|rexB|SSUBM407_p016	ATP-dependent nuclease subunit B	3267	2	2	3	3	3	4	4	5	5	6	7	8	8	8	9	10	11	12	8	8	13	14	15	16	I	17	18	18	18	19	20	20	21	21	22	23
	SSUBM407_RS10600|SSUBM407_p017	MucBP domain-containing protein	1440	X	X	X	X	X	X	X	2	3	4	5	X	X	X	6	X	X	X	X	X	6	X	X	7	8	X	1	1	1	9	10	10	X	X	11	X
	SSUBM407_RS10605|SSUBM407_p018	IS6-like element IS1216 family transposase	681	2	2	3	3	3	X	X	X	X	X	X	X	X	X	4	X	X	5	X	X	4	X	I	3	X	X	X	X	X	X	X	X	X	X	X	6
	SSUBM407_RS10610	topoisomerase	129	2	3	X	X	X	4	4	2	2	5	6	X	7	7	2	2	2	8	9	9	2	2	10	X	X	2	4	X	X	8	8	8	2	2	8	8
	KX758353.txt_idKX758353_0001_hypothetical_protein		405	X	X	X	X	X	X	X	X	X	X	X	X	X	X	X	X	X	X	X	X	X	X	X	X	X	X	X	X	X	X	X	X	X	X	1	X
	KX758353.txt_idKX758353_0002_hypothetical_protein		216	X	X	X	X	X	X	X	X	X	X	X	X	X	X	X	X	X	X	X	X	X	X	X	X	X	X	X	X	X	X	X	X	X	X	1	X
	KX758353.txt_idKX758353_0003_23S_rRNA_(adenine(2058 )-N(6))-dimethyltransferase_(EC_2.1.1.184)_=>_Erm(T)		735	X	X	X	X	X	X	X	X	X	X	X	X	X	X	X	X	X	X	X	X	X	X	X	X	X	X	X	X	X	X	X	X	X	X	X	X
	KX758353.txt_idKX758353_0004_hypothetical_protein		141	X	X	X	X	X	X	X	X	X	2	X	X	X	X	X	2	X	X	X	X	X	X	X	X	X	X	X	X	X	1	X	X	1	X	1	1
	KX758353.txt_idKX758353_0005_hypothetical_protein		168	X	X	X	X	X	X	X	X	X	X	X	X	X	X	X	X	X	X	X	X	X	X	X	X	X	X	X	X	X	I	X	X	1	X	1	X
	KX758353.txt_idKX758353_0006_hypothetical_protein		936	X	X	X	X	X	X	X	X	X	X	X	X	X	X	X	X	X	X	X	X	X	X	X	X	X	X	X	X	X	X	X	X	X	X	1	X
	KX758353.txt_idKX758353_0007_hypothetical_protein		258	X	X	X	X	X	X	X	X	X	X	X	X	X	X	X	X	X	X	X	X	X	X	X	X	X	X	X	X	X	X	X	X	X	X	1	X
	KX758353.txt_idKX758353_0008_hypothetical_protein		282	X	X	X	X	X	X	X	X	X	X	X	X	X	X	X	X	X	X	X	X	X	X	X	X	X	X	X	X	X	X	X	X	X	X	1	X
	KX758353.txt_idKX758353_0009_hypothetical_protein		321	X	X	X	X	X	X	X	X	X	X	X	X	X	X	X	X	X	X	X	X	X	X	X	X	X	X	X	X	X	X	X	X	X	X	1	X
	KX758353.txt_idKX758353_0010_hypothetical_protein		780	X	X	X	X	X	X	X	X	X	X	X	X	X	X	X	X	X	X	X	X	X	X	X	X	X	X	X	X	X	X	X	X	X	X	1	X
	A_01.txt_idAD157_0006_hypothetical_protein		594	X	X	X	X	X	X	X	X	X	X	X	X	X	X	X	X	X	X	X	X	X	X	X	X	X	1	X	X	X	X	X	X	1	1	X	X
	A_01.txt_idAD157_0007_hypothetical_protein		156	X	X	X	X	X	X	X	X	X	X	X	X	X	X	X	X	X	X	X	X	X	X	X	X	X	1	X	X	X	X	X	X	1	1	X	X
	A_01.txt_idAD157_0008_hypothetical_protein		942	X	X	X	X	X	X	X	X	X	X	X	X	X	X	X	X	X	X	X	X	X	2	X	X	X	1	X	X	X	X	X	X	1	1	X	X
	A_01.txt_idAD157_0009_hypothetical_protein		708	X	X	X	X	X	X	X	X	X	X	X	X	X	X	X	X	X	X	X	X	X	2	X	X	X	1	X	X	X	X	X	X	1	1	X	X
	A_01.txt_idAD157_0010_hypothetical_protein		252	X	X	X	X	X	X	X	X	X	X	X	X	X	X	X	X	X	X	X	X	X	2	X	X	X	1	X	X	X	X	X	X	1	1	X	X
	A_01.txt_idAD157_0011_hypothetical_protein		1614	X	X	X	X	X	X	X	X	X	X	X	X	X	X	X	X	X	X	X	X	X	2	X	X	X	I	X	X	X	X	X	X	1	1	X	X
	A_01.txt_idAD157_0012_hypothetical_protein		141	X	X	X	X	X	X	X	X	X	X	X	X	X	X	X	X	X	X	X	X	X	1	X	X	X	1	X	X	X	X	X	X	1	1	X	X
	A_01.txt_idAD157_0013_hypothetical_protein		156	X	X	X	X	X	X	X	X	X	X	X	X	X	X	X	X	X	X	X	X	X	2	X	X	X	1	X	X	X	X	X	X	1	1	X	X
	A_02.txt_idCP028728_1_0001_hypothetical_protein		651	X	X	X	X	X	X	X	X	X	X	X	X	X	X	X	X	X	1	X	X	X	X	X	X	X	X	X	X	X	X	X	X	X	X	X	X
	A_02.txt_idCP028728_1_0002_hypothetical_protein		303	X	X	X	X	X	X	X	X	X	X	X	X	X	X	X	X	X	1	X	X	X	X	X	X	X	X	X	X	X	X	X	X	X	X	X	X
	A_02.txt_idCP028728_1_0003_hypothetical_protein		153	X	X	X	X	X	X	X	X	X	X	X	X	X	X	X	X	X	1	X	X	X	X	X	X	X	X	X	X	X	X	X	X	X	X	X	X
	A_02.txt_idCP028728_1_0004_ABC-F_type_ribosomal_pro tection_protein_=>_OptrA		1968	X	X	X	X	X	X	X	X	X	X	X	X	X	X	X	X	X	X	X	X	X	X	X	X	X	X	X	X	X	X	X	X	X	X	X	X
	A_02.txt_idCP028728_1_0005_hypothetical_protein		135	X	X	X	X	X	X	X	X	X	X	X	X	X	X	X	X	X	1	X	X	X	X	X	X	X	X	X	X	X	X	X	X	X	X	X	1
	A_02.txt_idCP028728_1_0006_Ferredoxin		363	X	X	X	X	X	X	X	X	X	X	X	X	X	X	X	X	X	1	X	X	X	X	X	X	X	X	X	X	X	X	X	X	X	X	X	I
	A_02.txt_idCP028728_1_0007_23S_rRNA_(adenine(2058)- N(6))-dimethyltransferase_(EC_2.1.1.184)_=>_Erm(A)		732	X	X	X	X	X	X	X	X	X	X	X	X	X	X	X	X	X	X	X	X	X	X	X	X	X	X	X	X	X	X	X	X	X	X	X	X
	A_02.txt_idCP028728_1_0008_Mobile_element_protein		663	X	X	X	X	X	X	X	X	X	X	X	X	X	X	X	X	X	1	X	X	X	X	X	X	X	X	X	X	X	X	X	X	X	X	X	1
	A_02.txt_idCP028728_1_0009_hypothetical_protein		585	X	X	X	X	X	X	X	X	X	X	X	X	X	X	X	X	X	1	X	X	X	X	X	X	X	X	X	X	X	X	X	X	X	X	X	X
	A_02.txt_idCP028728_1_0010_hypothetical_protein		684	X	X	X	X	X	X	X	X	X	X	X	X	X	X	X	X	X	1	X	X	X	X	X	X	X	X	X	X	X	X	X	X	X	X	X	I
	A_03.txt_idCP028728_2_0001_Mobile_element_protein		705	2	2	1	1	1	X	X	X	X	X	X	X	X	X	3	X	X	1	X	X	3	X	I	1	X	X	X	X	X	X	X	X	X	X	X	4
	A_03.txt_idCP028728_2_0002_Chloramphenicol_O-acetyl transferase_(EC_2.3.1.28)_=>_CatA8_family		648	X	X	X	X	X	X	X	X	X	X	X	X	X	X	X	X	X	X	X	X	X	X	X	X	X	X	X	X	X	X	X	X	X	X	X	X
	A_03.txt_idCP028728_2_0003_Replication_initiation_p rotein,_topisomerase		285	X	X	X	X	X	X	X	X	X	X	X	X	X	X	X	X	X	X	X	X	X	X	X	X	X	X	X	X	X	X	X	X	X	X	X	X
	A_04.txt_idKX785321_0007_hypothetical_protein		384	X	X	X	X	X	X	X	X	X	X	X	X	X	X	X	X	X	X	X	X	X	X	X	X	X	1	X	X	X	X	X	X	1	1	X	X
	A_04.txt_idKX785321_0009_hypothetical_protein		300	X	X	X	X	X	X	X	X	X	X	X	X	X	X	X	X	X	X	X	X	X	2	X	X	X	1	X	X	X	X	X	X	1	1	X	X
	A_05.txt_idplasmid_AD157_0001_hypothetical_protein		150	X	X	X	X	X	X	X	X	X	X	X	X	X	X	X	X	X	X	X	X	X	2	X	X	X	1	X	X	X	X	X	X	1	1	X	X
